# Discovery of diverse chimeric peptides in a eukaryotic proteome sets the stage for the experimental proof of the mosaic translation hypothesis

**DOI:** 10.1101/2024.12.01.626167

**Authors:** Umut Çakır, Noujoud Gabed, Yunus Emre Köroğlu, Selen Kaya, Senjuti Sinharoy, Vagner A. Benedito, Marie Brunet, Xavier Roucou, Igor S. Kryvoruchko

## Abstract

The high complexity of eukaryotic organisms enabled their evolutionary success, which became possible due to the diversification of eukaryotic proteomes. Various mechanisms contributed to this process. Alternative splicing had the largest known impact among these mechanisms: tens or hundreds of protein isoforms produced from a single genetic locus. Earlier, we hypothesized that along with alternative splicing, a different but conceptually similar mechanism creates novel versions of existing proteins in all eukaryotes. However, this mechanism acts at the level of translation, where the novelty of an amino acid sequence is achieved via multiple programmed ribosomal frameshifting. This mechanism, which is termed mosaic translation, is very difficult to demonstrate even with the most up-to-date molecular tools. Thus, it remained unnoticed so far. Using only a portion of all mass spectrometry proteomic data generated from various organs of the model plant *Medicago truncatula*, we attempted the first step toward the experimental proof of this hypothesis. Our original *in silico* approach resulted in the discovery of two candidates for mosaic proteins (homologs of EF1α and RuBisCo) and 154 candidates for chimeric peptides. Chimeric peptides and polypeptides are produced in the course of one ribosomal frameshifting event and may correspond to parts of mosaic proteins. In addition, our analysis reveals the possibility of translation of chimeric peptides from five ribosomal RNA transcripts, ten long non-coding RNA transcripts, and one transfer RNA transcript. These findings are very novel and will be the basis for experimental validation in future studies. In this work, we present multiple lines of indirect evidence that support the validity of our *in silico* data.
