## Supplementary material for "Discovery of diverse chimeric peptides in a eukaryotic proteome sets the stage for the experimental proof of the mosaic translation hypothesis": Supplementary Dataset S8 Alpha helices vs PRF value.xlsx

### Sheet: Table
CP No	PRF value	Between alpha-helices	Before an alpha-helix	After an alpha-helix	Inside an alpha-helix	Alternative type of conformation present?	Which alternative type?
CP1	-1	0	0	0	1	No	NA
CP2	-2	0	0	0	1	No	NA
CP3	-1	0	0	0	1	No	NA
CP4	2	0	1	0	0	No	NA
CP7	-1	0	0	0	1	No	NA
CP8	-1	0	0	0	1	No	NA
CP9	2	0	0	0	1	No	NA
CP12	-1	1	0	0	0	No	NA
CP15	-2	0	0	0	1	No	NA
CP22	1	0	0	0	1	No	NA
CP25	-1	0	0	0	1	No	NA
CP27	1	0	0	0	1	Yes	Unstructured
CP30	-1	0	0	0	1	No	NA
CP32	-2	0	0	0	1	No	NA
CP35	-2	0	0	0	1	No	NA
CP37	-1	0	0	0	1	No	NA
CP43	-2	0	0	0	1	No	NA
CP44	-2	0	0	0	1	No	NA
CP47	-1	0	0	0	1	No	NA
CP48	1	0	0	0	1	No	NA
CP49	-2	1	0	0	0	Yes	Unstructured
CP53	-2	0	1	0	0	No	NA
CP58	2	0	0	0	1	No	NA
CP59	-1	0	1	0	0	No	NA
CP61	-1	0	0	0	1	No	NA
CP62	-2	0	0	1	0	No	NA
CP63	2	0	0	0	1	No	NA
CP64	-1	0	0	0	1	No	NA
CP65	-1	0	0	0	1	No	NA
CP66	-2	0	0	0	1	No	NA
CP67	1	1	0	0	0	No	NA
CP68	2	0	0	0	1	No	NA
CP70	1	0	0	0	1	No	NA
CP72	-1	0	0	0	1	No	NA
CP73	-1	0	0	0	1	No	NA
CP74	-2	0	0	0	1	No	NA
CP75	-1	0	0	0	1	No	NA
CP76	-1	0	0	0	1	No	NA
CP77	2	0	0	0	1	No	NA
CP82	1	0	0	1	0	No	NA
CP83	-2	0	0	1	0	No	NA
CP84	-2	0	0	0	1	No	NA
CP85	1	0	0	0	1	No	NA
CP86	-2	0	0	0	1	No	NA
CP87	-1	0	0	0	1	No	NA
CP88	-1	0	0	0	1	No	NA
CP90	2	0	0	0	1	No	NA
CP92	1	0	0	0	1	No	NA
CP93	-1	0	0	0	1	No	NA
CP94	2	0	0	1	0	No	NA
CP98	2	0	1	0	0	No	NA
CP102	-1	0	0	0	1	No	NA
CP104	1	0	0	0	1	No	NA
CP105	2	0	0	1	0	No	NA
CP106	2	1	0	0	0	No	NA
CP107	2	0	0	0	1	No	NA
CP109	-2	0	0	0	1	No	NA
CP110	1	0	0	0	1	No	NA
CP111	-2	0	0	0	1	No	NA
CP112	-2	0	0	0	1	No	NA
CP113	-1	0	0	0	1	No	NA
CP115	-1	0	0	0	1	No	NA
CP117	2	0	0	0	1	No	NA
CP118	-1	0	1	0	0	No	NA
CP119	-2	0	0	0	1	No	NA
CP120	-1	0	0	0	1	No	NA
CP121	-2	0	0	0	1	No	NA
CP122	-2	0	0	0	1	No	NA
CP123	-2	0	0	0	1	No	NA
CP126	-2	0	0	0	1	No	NA
CP127	-2	1	0	0	0	No	NA
CP128	1	0	0	1	0	No	NA
CP129	-2	0	0	0	1	No	NA
CP130	1	0	0	0	1	No	NA
CP131	2	0	0	0	1	No	NA
CP132	1	0	0	0	1	No	NA
CP133	-2	1	0	0	0	No	NA
CP134	-2	0	0	0	1	No	NA
CP135	1	0	0	0	1	No	NA
CP137	-1	0	0	0	1	No	NA
CP138	-1	0	0	0	1	No	NA
CP140	2	0	0	0	1	No	NA
CP142	1	0	0	0	1	No	NA
CP143	1	0	0	0	1	No	NA
CP145	-1	0	0	0	1	No	NA
CP146	2	0	0	0	1	No	NA
CP152	2	0	0	0	1	No	NA
CP153	-1	0	0	1	0	No	NA
CP155	1	0	0	0	1	No	NA
CP156	1	0	0	0	1	No	NA
Sum		6	5	7	72

### Sheet: Legend
Supplementary Dataset S8
Distribution of 90 alpha-helix-forming models of chimeric MS peptides in four categories based on the PRF position relative to the helices.
This table is the basis for Supplementary Figures S19 and S20.
