## Supplementary material for "Discovery of diverse chimeric peptides in a eukaryotic proteome sets the stage for the experimental proof of the mosaic translation hypothesis": Supplementary Dataset S9 Alpha helices inside only vs PRF value.xlsx

### Sheet: Table
CP No	PRF value	At the beginning of an alpha-helix	In the middle of an alpha-helix	At the end of an alpha-helix
CP1	-1	0	1	0
CP2	-2	0	1	0
CP3	-1	0	1	0
CP7	-1	1	0	0
CP8	-1	0	0	1
CP9	2	0	1	0
CP15	-2	0	1	0
CP22	1	1	0	0
CP25	-1	0	1	0
CP27	1	0	1	0
CP30	-1	0	0	1
CP32	-2	0	1	0
CP35	-2	0	1	0
CP37	-1	0	1	0
CP43	-2	0	1	0
CP44	-2	0	1	0
CP47	-1	0	1	0
CP48	1	0	1	0
CP58	2	0	1	0
CP61	-1	0	0	1
CP63	2	0	1	0
CP64	-1	0	1	0
CP65	-1	1	0	0
CP66	-2	0	1	0
CP68	2	1	0	0
CP70	1	1	0	0
CP72	-1	0	1	0
CP73	-1	1	0	0
CP74	-2	1	0	0
CP75	-1	1	0	0
CP76	-1	0	1	0
CP77	2	1	0	0
CP84	-2	1	0	0
CP85	1	0	0	1
CP86	-2	0	1	0
CP87	-1	0	1	0
CP88	-1	0	1	0
CP90	2	0	1	0
CP92	1	0	1	0
CP93	-1	0	0	1
CP102	-1	0	1	0
CP104	1	0	0	1
CP107	2	0	1	0
CP109	-2	1	0	0
CP110	1	0	1	0
CP111	-2	0	1	0
CP112	-2	0	1	0
CP113	-1	0	1	0
CP115	-1	1	0	0
CP117	2	0	0	1
CP119	-2	0	1	0
CP120	-1	0	1	0
CP121	-2	1	0	0
CP122	-2	0	1	0
CP123	-2	1	0	0
CP126	-2	0	1	0
CP129	-2	0	1	0
CP130	1	1	0	0
CP131	2	0	1	0
CP132	1	1	0	0
CP134	-2	0	1	0
CP135	1	0	0	1
CP137	-1	0	1	0
CP138	-1	0	1	0
CP140	2	0	1	0
CP142	1	0	0	1
CP143	1	0	1	0
CP145	-1	0	1	0
CP146	2	0	0	1
CP152	2	0	1	0
CP155	1	0	1	0
CP156	1	0	0	1
Sum		16	45	11

### Sheet: Legend
Supplementary Dataset S9
Distribution of 72 MS-supported models based on the position of PRF sites inside alpha-helices.
This table is the basis for Supplementary Figures S21 and S22.
