## Supplementary material for "Discovery of diverse chimeric peptides in a eukaryotic proteome sets the stage for the experimental proof of the mosaic translation hypothesis": Supplementary Dataset S10 Beta sheets vs PRF value.xlsx

### Sheet: Table
CP No	PRF value	Between beta-sheets	Before a beta-sheet	After a beta-sheet	Inside a beta sheet	Is an alpha-helix present along with a beta-sheet?	Alternative type of conformation present	Which alternative type?
CP11	-1	1	0	0	0	0	No	NA
CP19	-2	1	0	0	0	0	Yes	Alpha-helix
CP20	2	0	0	0	1	0	Yes	Beta-sheet
CP23	2	0	0	0	1	0	No	NA
CP28	1	0	0	0	1	0	Yes	Unstructured
CP31	-2	0	1	0	0	0	No	NA
CP34	2	1	0	0	0	0	Yes	Unstructured
CP38	-2	0	1	0	0	0	Yes	Unstructured
CP42	2	1	0	0	0	0	Yes	Alpha-helix
CP45	-1	0	1	0	0	0	No	NA
CP46	2	0	0	1	0	0	Yes	Unstructured
CP60	2	1	0	0	0	1	No	NA
CP71	2	1	0	0	0	0	No	NA
CP78	-2	0	0	0	1	0	No	NA
CP79	-2	0	0	0	1	1	No	NA
CP99	-2	1	0	0	0	1	No	NA
CP100	-2	1	0	0	0	1	No	NA
CP101	-2	0	1	0	0	0	No	NA
CP103	1	1	0	0	0	0	No	NA
CP108	2	0	0	1	0	0	No	NA
CP136	1	1	0	0	0	0	Yes	Alpha-helix
CP139	-2	0	0	0	1	0	Yes	Alpha-helix
CP149	1	0	0	1	0	0	No	NA
CP154	-2	0	1	0	0	1	No	NA
Sum		10	5	3	6	5

### Sheet: Legend
Supplementary Dataset S10
Distribution of 24 MS-supported chimeric peptide models with predicted beta-sheets in four categories based on the position of PRF sites relative to the beta-sheets.
This table is the basis for Supplementary Figures S23 and S24.
