## Supplementary material for "Discovery of diverse chimeric peptides in a eukaryotic proteome sets the stage for the experimental proof of the mosaic translation hypothesis": Supplementary Dataset S12 Nucleotide alignments of random RNA samples.xlsx

### Sheet: mRNA
					Ordinal number	1	2	3	4	5	6	7	8	9	10
					Locus ID	MtrunA17_Chr1g0184791	MtrunA17_Chr2g0323941	MtrunA17_Chr3g0082281	MtrunA17_Chr4g0041851	MtrunA17_Chr5g0434471	MtrunA17_Chr6g0458261	MtrunA17_Chr7g0229651	MtrunA17_Chr7g0273161	MtrunA17_MTg0491671	MtrunA17_CPg0493441
					Annotation	Putative transcription factor interactor and regulator AUX-IAA family	Putative non-specific protein-tyrosine kinase RLK-Pelle-LRR-V family	Putative nepenthesin	Putative transport protein particle (TRAPP) component	Putative glutamine synthetase	Putative alpha crystallin/Hsp20 domain, HSP20-like chaperone	Putative carboxypeptidase D	Putative glutathione synthase	Putative ribosomal protein S4/S9	Putative photosystem II
					Transcript length, nt	1290	3128	1929	1289	1074	420	609	1623	2287	1513
Ordinal number	Locus ID	Annotation	Transcript length, nt	Transcript type	Transcript type	mRNA	mRNA	mRNA	mRNA	mRNA	mRNA	mRNA	mRNA	mRNA	mRNA
1	MtrunA17_Chr1g0184791	Putative transcription factor interactor and regulator AUX-IAA family	1290	mRNA			50.7	50.9	51.5	50.5	54.3	50.9	50.7	49	51		Mean	51.3156
2	MtrunA17_Chr2g0323941	Putative non-specific protein-tyrosine kinase RLK-Pelle-LRR-V family	3128	mRNA				50.9	51.3	51.3	53.2	50.7	51.1	49.2	51.1		Median	51.1
3	MtrunA17_Chr3g0082281	Putative nepenthesin	1929	mRNA					51.1	51.4	52.8	50.9	51.1	53.6	50.7		Min	49
4	MtrunA17_Chr4g0041851	Putative transport protein particle (TRAPP) component	1289	mRNA						51	53.7	51.3	51.1	51	51.6		Max	54.3
5	MtrunA17_Chr5g0434471	Putative glutamine synthetase	1074	mRNA							53.2	50.6	51.4	50	51.9		n	45
6	MtrunA17_Chr6g0458261	Putative alpha crystallin/Hsp20 domain, HSP20-like chaperone	420	mRNA								52	52.2	52.1	51.7
7	MtrunA17_Chr7g0229651	Putative carboxypeptidase D	609	mRNA									51.1	50.4	51
8	MtrunA17_Chr7g0273161	Putative glutathione synthase	1623	mRNA										50.5	51.2
9	MtrunA17_MTg0491671	Putative ribosomal protein S4/S9	2287	mRNA											50.3
10	MtrunA17_CPg0493441	Putative photosystem II	1513	mRNA
	50.7
	50.9
	51.5
	50.5
	54.3
	50.9
	50.7
	49
	51
	50.9
	51.3
	51.3
	53.2
	50.7
	51.1
	49.2
	51.1
	51.1
	51.4
	52.8
	50.9
	51.1
	53.6
	50.7
	51
	53.7
	51.3
	51.1
	51
	51.6
	53.2
	50.6
	51.4
	50
	51.9
	52
	52.2
	52.1
	51.7
	51.1
	50.4
	51
	50.5
	51.2
	50.3

### Sheet: ncRNA
				Ordinal number	1	2	3	4	5	6	7	8	9	10
				Locus ID	MtrunA17_Chr1g1003703	MtrunA17_Chr2g0286651	MtrunA17_Chr3g1014250	MtrunA17_Chr4g0024661	MtrunA17_Chr5g0445891	MtrunA17_Chr6g0451461	MtrunA17_Chr7g1032525	MtrunA17_Chr8g1036029	MtrunA17_MTg0491111	MtrunA17_CPg0492381
				Transcript length, nt	1827	7799	1141	1606	2611	1472	3530	3162	3614	1885
Ordinal number	Locus ID	Transcript length, nt	Transcript type	Transcript type	ncRNA	ncRNA	ncRNA	ncRNA	ncRNA	ncRNA	ncRNA	ncRNA	ncRNA	ncRNA
1	MtrunA17_Chr1g1003703	1827	ncRNA			51.4	50.8	50.4	50.2	49.9	51.1	52.7	49.7	50.8		Mean	47.9711
2	MtrunA17_Chr2g0286651	7799	ncRNA				51.4	51.5	53.2	52.2	51.3	52.1	7	51.3		Median	51.1
3	MtrunA17_Chr3g1014250	1141	ncRNA					50.7	51.5	51.3	51.1	51.5	50.5	22.7		Min	7
4	MtrunA17_Chr4g0024661	1606	ncRNA						51	51.2	50.1	50	49.2	50		Max	55
5	MtrunA17_Chr5g0445891	2611	ncRNA							52.8	50.3	50.9	11	50.5		n	45
6	MtrunA17_Chr6g0451461	1472	ncRNA								51.2	51.2	20.8	55
7	MtrunA17_Chr7g1032525	3530	ncRNA									51.5	52	50.1
8	MtrunA17_Chr8g1036029	3162	ncRNA										52.2	48.6
9	MtrunA17_MTg0491111	3614	ncRNA											52.8
10	MtrunA17_CPg0492381	1885	ncRNA
	51.4
	50.8
	50.4
	50.2
	49.9
	51.1
	52.7
	49.7
	50.8
	51.4
	51.5
	53.2
	52.2
	51.3
	52.1
	7
	51.3
	50.7
	51.5
	51.3
	51.1
	51.5
	50.5
	22.7
	51
	51.2
	50.1
	50
	49.2
	50
	52.8
	50.3
	50.9
	11
	50.5
	51.2
	51.2
	20.8
	55
	51.5
	52
	50.1
	52.2
	48.6
	52.8

### Sheet: rRNA
				Ordinal number	1	2	3	4	5	6	7	8	9	10
				Locus ID	MtrunA17_Chr3g0090811	MtrunA17_Chr4g0000621	MtrunA17_Chr4g0016141	MtrunA17_Chr4g0073121	MtrunA17_Chr5g0422041	MtrunA17_Chr5g0422081	MtrunA17_Chr5g0422271	MtrunA17_Chr5g0422291	MtrunA17_Chr7g0229401	MtrunA17_CPg0492331
				Transcript length, nt	1491	3689	6060	1629	1622	3662	6163	7119	3662	6939
Ordinal number	Locus ID	Transcript length, nt	Transcript type	Transcript type	rRNA	rRNA	rRNA	rRNA	rRNA	rRNA	rRNA	rRNA	rRNA	rRNA
1	MtrunA17_Chr3g0090811	1491	rRNA			50.8	50.7	99.7	52.3	50.4	51.9	50.4	50.9	50.7		Mean	59.4733
2	MtrunA17_Chr4g0000621	3689	rRNA				99.9	50.8	50.5	51.4	50	51.7	99.7	99.9		Median	50.9
3	MtrunA17_Chr4g0016141	6060	rRNA					50.9	50.7	51.3	49.8	49.8	99.8	100		Min	49.3
4	MtrunA17_Chr4g0073121	1629	rRNA						52.2	50.9	50.5	50.3	51.1	50.8		Max	100
5	MtrunA17_Chr5g0422041	1622	rRNA							50.2	51.8	50.5	50.5	50.5		n	45
6	MtrunA17_Chr5g0422081	3662	rRNA								53.1	93.2	51.4	51.5
7	MtrunA17_Chr5g0422271	6163	rRNA									54.1	49.4	49.3
8	MtrunA17_Chr5g0422291	7119	rRNA										51.4	49.8
9	MtrunA17_Chr7g0229401	3662	rRNA											99.8
10	MtrunA17_CPg0492331	6939	rRNA
	50.8
	50.7
	99.7
	52.3
	50.4
	51.9
	50.4
	50.9
	50.7
	99.9
	50.8
	50.5
	51.4
	50
	51.7
	99.7
	99.9
	50.9
	50.7
	51.3
	49.8
	49.8
	99.8
	100
	52.2
	50.9
	50.5
	50.3
	51.1
	50.8
	50.2
	51.8
	50.5
	50.5
	50.5
	53.1
	93.2
	51.4
	51.5
	54.1
	49.4
	49.3
	51.4
	49.8
	99.8

### Sheet: tRNA
					Ordinal number	1	2	3	4	5	6	7	8	9	10
					Locus ID	MtrunA17_Chr1g0195801	MtrunA17_Chr2g0322061	MtrunA17_Chr3g0090821	MtrunA17_Chr4g0052161	MtrunA17_Chr5g0424841	MtrunA17_Chr6g0450141	MtrunA17_Chr6g0487961	MtrunA17_Chr7g0264591	MtrunA17_Chr8g0387821	MtrunA17_CPg0493071
					Annotation	tRNA-Gly	tRNA-Ala	tRNA-Val	tRNA-Arg	tRNA-Trp	tRNA-Pro	tRNA-Asn	tRNA-Pseudo	tRNA-Sup	tRNA-Cys
					Transcript length, nt	73	82	74	75	75	75	75	76	75	84
Ordinal number	Locus ID	Annotation	Transcript length, nt	Transcript type	Transcript type	tRNA	tRNA	tRNA	tRNA	tRNA	tRNA	tRNA	tRNA	tRNA	tRNA
1	MtrunA17_Chr1g0195801	tRNA-Gly	73	tRNA			58.1	52.6	54.4	53.3	62.3	54.1	53.9	50.7	55.3		Mean	57.6378
2	MtrunA17_Chr2g0322061	tRNA-Ala	82	tRNA				59	57.9	58.4	67.1	60	62	62.8	55.8		Median	55.8
3	MtrunA17_Chr3g0090821	tRNA-Val	74	tRNA					54.2	55	60.5	56.3	55.7	59	53.3		Min	26.7
4	MtrunA17_Chr4g0052161	tRNA-Arg	75	tRNA						62.7	53.3	52.6	57.3	53.3	57.3		Max	82.9
5	MtrunA17_Chr5g0424841	tRNA-Trp	75	tRNA							62.8	26.7	51.3	55.2	55.3		n	45
6	MtrunA17_Chr6g0450141	tRNA-Pro	75	tRNA								61	55.7	61.5	55
7	MtrunA17_Chr6g0487961	tRNA-Asn	75	tRNA									82.9	72.4	53.9
8	MtrunA17_Chr7g0264591	tRNA-Pseudo	76	tRNA										80.3	51.5
9	MtrunA17_Chr8g0387821	tRNA-Sup	75	tRNA											60
10	MtrunA17_CPg0493071	tRNA-Cys	84	tRNA
	58.1
	52.6
	54.4
	53.3
	62.3
	54.1
	53.9
	50.7
	55.3
	59
	57.9
	58.4
	67.1
	60
	62
	62.8
	55.8
	54.2
	55
	60.5
	56.3
	55.7
	59
	53.3
	62.7
	53.3
	52.6
	57.3
	53.3
	57.3
	62.8
	26.7
	51.3
	55.2
	55.3
	61
	55.7
	61.5
	55
	82.9
	72.4
	53.9
	80.3
	51.5
	60

### Sheet: Legend
Supplementary Dataset S12
Distribution of percent nucleotide identity values of 45 pairwise alignments among ten randomly chosen transcripts per RNA category.
Sequences were chosen manually from random positions on corresponding chromosomes using the Medicago truncatula genome browser v. 5.1.9.
To make the samples representative, special care was taken to avoid sequences that belong to the same family.
In contrast to mRNA and ncRNA loci, rRNA loci are missing from chromosomes 1, 2, 6, and 8 and also from mitochondria. Likewise, there are no tRNA loci in mitochondria of M. truncatula. Thus, for rRNA and tRNA, the random samples are restricted to corresponding genomic locations. For rRNA, there are only 12 relatively long sequences (≥ 745 nt) per entire genome of M. truncatula. Short rRNA loci we…
According to Kolmogorov-Smirnov test, only the tRNA sample is significantly different from other samples (corresponding boxplots and p-values are shown below).
Bonferroni-corrected p-values of Kolmogorov-Smirnov test
	mRNA	ncRNA	rRNA	tRNA
mRNA		0.531	0.7566	3.0798e-14
ncRNA			1.2462	1.32e-15
rRNA				2.604e-10
tRNA
mRNA	50.7	50.9	51.5	50.5	54.3	50.9	50.7	49	51	50.9	51.3	51.3	53.2	50.7	51.1	49.2	51.1	51.1	51.4	52.8	50.9	51.1	53.6	50.7	51	53.7	51.3	51.1	51	51.6	53.2	50.6	51.4	50	51.9	52	52.2	52.1	51.7	51.1	50.4	51	50.5	51.2	50.3
ncRNA	51.4	50.8	50.4	50.2	49.9	51.1	52.7	49.7	50.8	51.4	51.5	53.2	52.2	51.3	52.1	7	51.3	50.7	51.5	51.3	51.1	51.5	50.5	22.7	51	51.2	50.1	50	49.2	50	52.8	50.3	50.9	11	50.5	51.2	51.2	20.8	55	51.5	52	50.1	52.2	48.6	52.8
rRNA	50.8	50.7	99.7	52.3	50.4	51.9	50.4	50.9	50.7	99.9	50.8	50.5	51.4	50	51.7	99.7	99.9	50.9	50.7	51.3	49.8	49.8	99.8	100	52.2	50.9	50.5	50.3	51.1	50.8	50.2	51.8	50.5	50.5	50.5	53.1	93.2	51.4	51.5	54.1	49.4	49.3	51.4	49.8	99.8
tRNA	58.1	52.6	54.4	53.3	62.3	54.1	53.9	50.7	55.3	59	57.9	58.4	67.1	60	62	62.8	55.8	54.2	55	60.5	56.3	55.7	59	53.3	62.7	53.3	52.6	57.3	53.3	57.3	62.8	26.7	51.3	55.2	55.3	61	55.7	61.5	55	82.9	72.4	53.9	80.3	51.5	60
