## Supplementary material for "Discovery of diverse chimeric peptides in a eukaryotic proteome sets the stage for the experimental proof of the mosaic translation hypothesis": Supplementary Dataset S13 Homology groups 1 to 10.xlsx

### Sheet: Table
Homology group	CP identifier - chimeric protein identifier	Locus ID	Annotation	PRF value of the CP shown in column B	Similar to	% identity	Frameshift type of the CP shown in column F	Aligned regions in the nucleotide alignment*	Distance between frameshift positions**, nt	Alignment at the polypeptide level (with % identity at least 50)***	Similar to	% identity	PRF value of the CP shown in column L	Aligned regions in the nucleotide alignment*	Distance between frameshift positions**, nt	Alignment at the polypeptide level (with % identity at least 50)***	Similar to	% identity	PRF value of the CP shown in column R	Aligned regions in the nucleotide alignment*	Distance between frameshift positions**, nt	Alignment at the polypeptide level (with % identity at least 50)***	Homology group
1	CP1	MtrunA17_Chr0c01g0489091	rRNA	-1	CP88_89	87.5	-1	A-N	2166	NA	CP87	64.3	-1	A-N	1107	NA	CP72	54.2	-1	A-A	220	No	1
1	CP72	MtrunA17_Chr4g0023791	tRNA-Ser	-1	CP87	58.8	-1	A-N	933	NA	CP88_89	56.3	-1	A-N	1945	NA	CP1	54.2	-1	A-A	220	No	1
1	CP87	MtrunA17_Chr5g0421761	LSU_rRNA_eukarya	-1	CP1	64.3	-1	A-N	1107	NA	CP88_89	63.1	-1	A-N	952	NA	CP72	58.8	-1	A-N	933	NA	1
1	CP88_89	MtrunA17_Chr5g0422291	rRNA	-1	CP1	87.5	-1	A-N	2166	NA	CP87	63.1	-1	A-N	952	NA	CP72	56.3	-1	A-N	1945	NA	1
2	CP37	MtrunA17_Chr2g0299561	Putative disease resistance protein	-1	CP66	63.3	-2	A-R	3207	Yes	CP53	53.8	-2	R-R	3225	Yes (C)	CP107	53.6	2	R-R	337	No	2
2	CP53	MtrunA17_Chr3g0102171	Putative disease resistance protein	-2	CP66	93	-2	A-R	16	Yes	CP37	53.8	-1	R-R	3225	Yes (C)	CP107	53	2	R-R	3635	Yes (C)	2
2	CP66	MtrunA17_Chr3g1011650	ncRNA	-2	CP53	93	-2	A-R	16	Yes	CP37	63.3	-1	A-R	3207	Yes	CP107	59.9	2	A-R	3617	Yes	2
2	CP107	MtrunA17_Chr6g0479001	Putative disease resistance protein	2	CP66	59.9	-2	A-R	3617	Yes	CP37	53.6	-1	R-R	337	No	CP53	53	-2	R-R	3635	Yes (C)	2
3	CP10	MtrunA17_Chr1g0162101	Putative protein (the second closest hit is a putative glycine-rich protein, 85.6% identity)	2	CP75	58.9	-1	R-R	113	Yes (C)													3
3	CP75	MtrunA17_Chr4g0037381	Putative transcription factor CSD family	-1	CP10	58.9	2	R-R	113	Yes (C)													3
4	CP20	MtrunA17_Chr1g0190571	Putative leucine-rich repeat-containing, plant-type, leucine-rich repeat domain superfamily	2	CP25	58.9	-1	R-R	5	Yes													4
4	CP25	MtrunA17_Chr1g0202001	Putative non-specific serine/threonine protein kinase	-1	CP20	58.9	2	R-R	5	Yes													4
5	CP23_24	MtrunA17_Chr1g0200071	Putative protein-synthesizing GTPase	-2 and 2	CP101	73.5	-2	R-R	308	Yes													5
5	CP101	MtrunA17_Chr6g0458091	MtEF1, Elongation Factor 1 (for q-RT-PCR normalization)	-2	CP23_24	73.5	-2 and 2	R-R	308	Yes													5
6	CP33	MtrunA17_Chr2g0283311	Putative ribosomal protein L2	-2	CP50	56.5	-2	R-R	53	Yes													6
6	CP50	MtrunA17_Chr3g0091671	Putative ribosomal protein L2	-2	CP33	56.5	-2	R-R	53	Yes													6
7	CP51	MtrunA17_Chr3g0096421	Putative proline--tRNA ligase	-1	CP121	72.8	-2	R-R	852	Yes													7
7	CP121	MtrunA17_Chr7g0270811	Putative proline--tRNA ligase	-2	CP51	72.8	-1	R-R	852	Yes													7
8	CP85	MtrunA17_Chr5g0415031	Putative transcription regulator	1	CP132	74.8	1	R-R	2508	Yes													8
8	CP132	MtrunA17_Chr8g0368731	Putative transcriptional regulatory protein Sin3	1	CP85	74.8	1	R-R	2508	Yes													8
9	CP114	MtrunA17_Chr7g0229401	rRNA	2	CP141	99.8	-1	A-N	2979	NA													9
9	CP141	MtrunA17_CPg0492331	rRNA	-1	CP114	99.8	2	A-N	2979	NA													9
10	CP145	MtrunA17_CPg0492941	Putative H(+)-transporting two-sector ATPase	-1	CP148_149	60.4	1	R-R	8	Yes													10
10	CP148_149	MtrunA17_MTg0490471	Putative H(+)-transporting two-sector ATPase	1	CP145	60.4	-1	R-R	8	Yes													10

### Sheet: Legend
Supplementary Dataset S13
Homology groups based on pairwise nucleotide alignments with percent identity values 56 and above
In this table, alignments with the highest similarity are shown first (columns E-K) followed by weaker alignments between the same sequences.
Areas shown in gray indicate duplicated information, e.g. an alignment between sequences B and A after an alignment between sequences A and B was presented (reading direction: from left to right and from top to bottom).
Most percent identity values in this table are above 56, which is an empirical threshold for alignments between sufficiently long unrelated sequences (Supplementary Dataset S12).
All alignments in this table were built with the Geneious® alignment tool (Geneious® v. 7.1, Dotmatics Ltd., MA, USA, https://www.geneious.com).
*R-R, an alignment in which two refORFs are aligned with each other; A-R, an alignment in which an altORF is aligned with a refORF; A-A, an alignment in which two altORFs are aligned with each other; A-N, an alignment in which an altORF is aligned with a non-coding region.
**Ungapped bases between the closest two frameshifting positions located on different transcripts in the alignment. The count is based on the longer transcript in the alignment.
***Yes, the protein alignment is present; No, the protein alignment is absent; NA, no protein alignment is possible due to the type of the transcript and the alignment between coding and non-coding regions (alignment of the A-N type mentioned earlier); Yes (C), conditional Yes. For alignment 37-53 (group 2), the percent identity value is 30. There is a clear agreement between the nucleotide align…
Codes of CPs associated with multiple PRF events are underlined and shown in bold.
