## Supplementary material for "Discovery of diverse chimeric peptides in a eukaryotic proteome sets the stage for the experimental proof of the mosaic translation hypothesis": Supplementary Dataset S17 Selected RNA-Seq runs.xlsx

### Sheet: Table 
No	Group	Run	Library Layout	Library Selection	Assay Type	Library Name or Sample Name	Tissue	Ecotype	Cultivar	Genotype	Title	Source name	Notes
1	10-day nodules (N10)	SRR5740870	PAIRED	cDNA	RNA-Seq	MtNod10dpi_1	na	na	A17	na	na	na	na
2	10-day nodules (N10)	SRR5740864	PAIRED	cDNA	RNA-Seq	MtNod10dpi_2	na	na	A17	na	na	na	na
3	10-day nodules (N10)	SRR5740861	PAIRED	cDNA	RNA-Seq	MtNod10dpi_3	na	na	A17	na	na	na	na
4	10-day nodules (N10)	SRR949248	PAIRED	cDNA	RNA-Seq	na	na	na	na	Jemalong A17	N polyA replicates	na	Transcripts longer than 200 nt
5	10-day nodules (N10)	SRR949249	PAIRED	cDNA	RNA-Seq	na	na	na	na	Jemalong A17	N polyA replicates	na	Transcripts longer than 200 nt
6	10-day nodules (N10)	SRR949250	PAIRED	cDNA	RNA-Seq	na	na	na	na	Jemalong A17	N polyA replicates	na	Transcripts longer than 200 nt
7	10-day nodules (N10)	SRR949251	PAIRED	other	RNA-Seq	na	na	na	na	Jemalong A17	N rbm replicates	na	Transcripts longer than 200 nt
8	10-day nodules (N10)	SRR949252	PAIRED	other	RNA-Seq	na	na	na	na	Jemalong A17	N rbm replicates	na	Transcripts longer than 200 nt
9	10-day nodules (N10)	SRR949253	PAIRED	other	RNA-Seq	na	na	na	na	Jemalong A17	N rbm replicates	na	Transcripts longer than 200 nt
10	14-day nodules (N14)	SRR5740862	PAIRED	cDNA	RNA-Seq	MtNod14dpi_1	na	na	A17	na	na	na	na
11	14-day nodules (N14)	SRR5740866	PAIRED	cDNA	RNA-Seq	MtNod14dpi_2	na	na	A17	na	na	na	na
12	14-day nodules (N14)	SRR5740869	PAIRED	cDNA	RNA-Seq	MtNod14dpi_3	na	na	A17	na	na	na	na
13	14-day nodules (N14)	SRR18299116	PAIRED	RANDOM	RNA-Seq	Mt-Sm_WE14_R3.1	whole nodule 14dpi	na	Jemalong A17	na	na	na	na
14	14-day nodules (N14)	SRR18299115	PAIRED	RANDOM	RNA-Seq	Mt-Sm_WE14_R3.2	whole nodule 14dpi	na	Jemalong A17	na	na	na	na
15	14-day nodules (N14)	SRR18299114	PAIRED	RANDOM	RNA-Seq	Mt-Sm_WE14_R3.3	whole nodule 14dpi	na	Jemalong A17	na	na	na	na
16	Buds (B)	SRR11637999	PAIRED	cDNA	RNA-Seq	Wt_S1	shoot apical buds	Jemalong	na	na	na	na	A17?
17	Buds (B)	SRR11637998	PAIRED	cDNA	RNA-Seq	Wt_S2	shoot apical buds	Jemalong	na	na	na	na	A17?
18	Buds (B)	SRR11637997	PAIRED	cDNA	RNA-Seq	Wt_S3	shoot apical buds	Jemalong	na	na	na	na	A17?
19	Flowers (F)	SRR350519	SINGLE	unspecified	FL-cDNA	Mt Open Flower	na	na	na	na	na	na	Ecotype, cultivar, and genotype are unspecified.
20	Leaves (L)	SRR7589436	PAIRED	cDNA	RNA-Seq	A17_C	mature leaf	na	na	na	na	na	na
21	Leaves (L)	SRR6979196	SINGLE	cDNA	RNA-Seq	L9	Leaf	na	HM101 (A17)	na	na	na	na
22	Leaves (L)	SRR6979187	SINGLE	cDNA	RNA-Seq	L125	Leaf	na	HM101 (A17)	na	na	na	na
23	Leaves (L)	SRR6979188	SINGLE	cDNA	RNA-Seq	L121	Leaf	na	HM101 (A17)	na	na	na	na
24	Leaves (L)	SRR6979192	SINGLE	cDNA	RNA-Seq	L103	Leaf	na	HM101 (A17)	na	na	na	na
25	Leaves (L)	SRR6979193	SINGLE	cDNA	RNA-Seq	L14	Leaf	na	HM101 (A17)	na	na	na	na
26	Roots (R) and Root control (RoC)	SRR949254	PAIRED	cDNA	RNA-Seq	na	na	na	na	Jemalong A17	R polyA replicates	na	na
27	Roots (R) and Root control (RoC)	SRR949255	PAIRED	cDNA	RNA-Seq	na	na	na	na	Jemalong A17	R polyA replicates	na	na
28	Roots (R) and Root control (RoC)	SRR949256	PAIRED	cDNA	RNA-Seq	na	na	na	na	Jemalong A17	R polyA replicates	na	na
29	Roots (R) and Root control (RoC)	SRR949257	PAIRED	other	RNA-Seq	na	na	na	na	Jemalong A17	R rbm replicates	na	na
30	Roots (R) and Root control (RoC)	SRR949258	PAIRED	other	RNA-Seq	na	na	na	na	Jemalong A17	R rbm replicates	na	na
31	Roots (R) and Root control (RoC)	SRR949259	PAIRED	other	RNA-Seq	na	na	na	na	Jemalong A17	R rbm replicates	na	na
32	Roots (R) and Root control (RoC)	SRR3997852	PAIRED	RANDOM	RNA-Seq	M-R-113	roots	na	na	na	na	na	A17; no mycorrhizal fungi or rhizobia
33	Roots (R) and Root control (RoC)	SRR3997853	PAIRED	RANDOM	RNA-Seq	M-R-116	roots	na	na	na	na	na	A17; no mycorrhizal fungi or rhizobia
34	Roots (R) and Root control (RoC)	SRR3997864	PAIRED	RANDOM	RNA-Seq	M-R-2	roots	na	na	na	na	na	A17; no mycorrhizal fungi or rhizobia
35	Seeds (Se)	SRR12971740	SINGLE	cDNA	RNA-Seq	na	embryo	na	A17	na	na	RNAs from embryo 20°C stage4 (44dap)	na
36	Seeds (Se)	SRR12971741	SINGLE	cDNA	RNA-Seq	na	embryo	na	A17	na	na	RNAs from embryo 20°C stage4 (44dap)	na
37	Seeds (Se)	SRR12971749	SINGLE	cDNA	RNA-Seq	na	endosperm	na	A17	na	na	RNAs from endosperm 20°C stage4 (44dap)	na
38	Seeds (Se)	SRR12971750	SINGLE	cDNA	RNA-Seq	na	endosperm	na	A17	na	na	RNAs from endosperm 20°C stage4 (44dap)	na
39	Seeds (Se)	SRR12971753	SINGLE	cDNA	RNA-Seq	na	seed coat	na	A17	na	na	RNAs from seed coat 20°C stage2 (26dap)	na
40	Seeds (Se)	SRR12971754	SINGLE	cDNA	RNA-Seq	na	seed coat	na	A17	na	na	RNAs from seed coat 20°C stage2 (26dap)	na
41	Stems (St)	SRR18944067	SINGLE	RANDOM	RNA-Seq	Mt-Shoot-None1	shoot	Jemalong A17	na	na	na	na	na
42	Stems (St)	SRR18944066	SINGLE	RANDOM	RNA-Seq	Mt-Shoot-None2	shoot	Jemalong A17	na	na	na	na	na
43	Whole Plant (W)	SRR10058814	PAIRED	cDNA	RNA-Seq	na	seedling	na	Jemalong A17	na	na	na	Before the application of cold stress
44	Whole Plant (W)	SRR10058818	PAIRED	cDNA	RNA-Seq	na	seedling	na	Jemalong A17	na	na	na	Before the application of cold stress
45	Whole Plant (W)	SRR10058822	PAIRED	cDNA	RNA-Seq	na	seedling	na	Jemalong A17	na	na	na	Before the application of cold stress
46	Whole Plant (W)	SRR2060975	PAIRED	unspecified	RNA-Seq	na	whole seedings	na	Jemalong	na	na	na	A17; control (no drought stress); library selection: cDNA, according to the publication
47	Root drought (RoD)	SRR2060979	PAIRED	unspecified	RNA-Seq	na	whole seedings	na	Jemalong	na	na	na	A17; library selection: cDNA, according to the publication
48	Petiole control (PC)	SRR15439239	PAIRED	cDNA	RNA-Seq	WT-A17-replicate1	petiole-replicate1	A17	na	wild type	na	na	na
49	Petiole control (PC)	SRR15439238	PAIRED	cDNA	RNA-Seq	WT-A17-replicate2	petiole-replicate2	A17	na	wild type	na	na	na
50	Petiole control (PC)	SRR15439237	PAIRED	cDNA	RNA-Seq	WT-A17-replicate3	petiole-replicate3	A17	na	wild type	na	na	na

### Sheet: Legend
Supplementary Dataset S17
Fifty RNA-Seq runs selected for the identification of non-chimeric alternative sources of 156 MS-supported chimeric peptides
The information in this table is based on description of corresponding samples submitted to the Sequence Read Archive (SRA) database hosted by NCBI.
The runs were pre-selected to have the best possible correspondence with the 16 samples of the three MS-based studies from which the chimeric peptides were deduced. These 50 runs contain data exclusively from the same ecotype of Medicago truncatula as was used for the sequencing of the M. truncatula genome. Also, the runs are not base on any mutant or transgenic versions of ecotype A17. They come…
There are no RNA-Seq runs that match exactly the following MS samples: phloem control (PhC), phloem drought (PhD), and petiole drought (PD). However, runs from corresponding seedling and shoot samples could serve as an informative substitution of these groups.
