## Supplementary material for "Discovery of diverse chimeric peptides in a eukaryotic proteome sets the stage for the experimental proof of the mosaic translation hypothesis": Supplementary Dataset S25 Non-overlapping repeat elements.xlsx

### Sheet: Table
Repet-element (RE) locus ID	Is the log2 TMM value above zero?	Is the log2 TMM value above one?	Does a locus overlap with a non-RE locus OUTSIDE the putative PRF site?	Direction of overlap with a non-RE locus	Does the putative production of a chimeric peptide from an RE locus require reverse-complement translation?
MtrunA17_Chr1R0114690
MtrunA17_Chr1R0126010
MtrunA17_Chr2R0106940	Yes		Yes	O
MtrunA17_Chr2R0246690					Yes
MtrunA17_Chr2R0274720
MtrunA17_Chr3R0010380
MtrunA17_Chr3R0310480	Yes	Yes	Yes	O
MtrunA17_Chr4R0052500	Yes	Yes	Yes	SO
MtrunA17_Chr4R0292490
MtrunA17_Chr5R0104700					Yes
MtrunA17_Chr6R0254440					Yes
MtrunA17_Chr8R0002060
MtrunA17_Chr8R0095870					Yes
MtrunA17_Chr6R0103310
MtrunA17_Chr0c01R0004610
MtrunA17_Chr1R0111840					Yes
MtrunA17_Chr1R0148110	Yes		Yes	S	Yes
MtrunA17_Chr2R0098630					Yes
MtrunA17_Chr2R0117410					Yes
MtrunA17_Chr2R0117770					Yes
MtrunA17_Chr2R0119270
MtrunA17_Chr3R0073560					Yes
MtrunA17_Chr3R0179200					Yes
MtrunA17_Chr3R0215740					Yes
MtrunA17_Chr4R0099270					Yes
MtrunA17_Chr4R0137690					Yes
MtrunA17_Chr4R0154340					Yes
MtrunA17_Chr4R0290860					Yes
MtrunA17_Chr5R0122370					Yes
MtrunA17_Chr6R0122900
MtrunA17_Chr6R0143440			Yes	S	Yes
MtrunA17_Chr7R0157920					Yes
MtrunA17_Chr8R0088890					Yes
MtrunA17_Chr8R0126420
MtrunA17_Chr2R0139990
MtrunA17_Chr2R0265000
MtrunA17_Chr7R0255370					Yes
MtrunA17_Chr1R0014150	Yes	Yes	Yes	O	Yes
MtrunA17_Chr1R0005710			Yes	SO
MtrunA17_Chr1R0042460					Yes
MtrunA17_Chr1R0270020					Yes
MtrunA17_Chr2R0134770
MtrunA17_Chr5R0174110					Yes
MtrunA17_Chr5R0229820
MtrunA17_Chr6R0017020					Yes
MtrunA17_Chr6R0227470			Yes	O	Yes
MtrunA17_Chr8R0089610					Yes
MtrunA17_Chr7R0161930	Yes	Yes
MtrunA17_Chr1R0060290
MtrunA17_Chr1R0077100					Yes
MtrunA17_Chr1R0217970
MtrunA17_Chr3R0062580	Yes
MtrunA17_Chr3R0100850					Yes
MtrunA17_Chr3R0237500					Yes
MtrunA17_Chr3R0274630					Yes
MtrunA17_Chr3R0295120
MtrunA17_Chr3R0309090			Yes	O
MtrunA17_Chr4R0189910			Yes	S	Yes
MtrunA17_Chr4R0319750					Yes
MtrunA17_Chr5R0032740					Yes
MtrunA17_Chr7R0165070			Yes	S	Yes
MtrunA17_Chr7R0165330
MtrunA17_Chr8R0163430					Yes
MtrunA17_Chr0c04R0002520	Yes	Yes	Yes	O
MtrunA17_Chr3R0074220	Yes	Yes			Yes
MtrunA17_Chr4R0002610					Yes
MtrunA17_Chr4R0071710					Yes
MtrunA17_Chr4R0348120					Yes
MtrunA17_Chr1R0265150	Yes	Yes
MtrunA17_Chr8R0047290

### Sheet: Legend
Supplementary Dataset S25
A list of 70 alternative-source repeat elements that do not overlap with any locus at the putative PRF sites
Empty cells within the table range correspond to values "No" or "NA".
Columns B and C refer to the expression values from the RNA-Seq-based gene expression atlas of Medicago truncatula (MtExpress v. 3, https://medicago.toulouse.inrae.fr/GEA).
In column E, "S" stands for the same-strand overlap; "O" stands for the opposite-strand overlap; "SO" stands for repeat elements that overlap with two non-repeat-element loci, one in the same strand and one in the opposite strand.
Loci highlighted with orange have log2 TMM values above zero (MtExpress v. 3) and overlap with no other genes along the whole length of their sequences.
