## Supplementary material for "Discovery of diverse chimeric peptides in a eukaryotic proteome sets the stage for the experimental proof of the mosaic translation hypothesis": Supplementary Dataset S29 Summary on the most relevant statistically significant observations.xlsx

### Sheet: Table
	Observation	P-value	Figure
1	Overrepresentation of backward frameshifts (PRF values -1 and -2) in the dataset	0.025	Figure 2B
2	Difference between observed and expected counts of chimeric peptides with forward (+1 and +2) and backward (-1 and -2) frameshifts	0.016	Figure 2B
3	Prevalence of PRF value -1 in rRNA transcripts	0.019	Figure 3
4	Underrepresentation of PRF value +1 in nuclear transcripts	0.018	Figure 4
5	Underrepresentation of PRF value +1 in transcripts that originate from the plus strand (genomic DNA)	0.013	Supplementary Figure S12
6	Underrepresentation of non-nuclear transcripts that originate from the plus strand (genomic DNA)	0.003	Supplementary Figure S13
7	Overrepresentation of PRF value -1 in PRF events of type 1→3	0.011	Figure 5
8	Overrepresentation of PRF value -2 in PRF events of type 2→3	0.005	Figure 5
9	Overrepresentation of backward frameshifts (PRF values -1 and -2) in MS-validated chimeric peptide models predicted to form alpha-helices	0.035	Figure 6A
10	Underresentation of "short" frameshifts (PRF values -1 and +1) in MS-validated chimeric peptide models predicted to form beta-sheets	0.014	Figure 6B
11	Overrepresentation of backward frameshifts (PRF values -1 and -2) in MS-validated chimeric peptide models in which a PRF site is located in the middle of an alpha-helix	0.011	Supplementary Figure S22A
12	Underrepresentation of "long" frameshifts (PRF values -2 and +2) in MS-validated chimeric peptide models in which a PRF site is located at the end of an alpha-helix	0.035	Supplementary Figure S22B
13	Absence of forward frameshifts (PRF values +1 and +2) in MS-validated chimeric peptide models in which a PRF site is located before a beta-sheet	0.031	Supplementary Figure S24A
14	In chimeric peptides with PRF value -2, amino acid L is found mostly immediately after the frameshift and less frequently immediately before the frameshift	0.033	Supplementary Figure S26
15	Unique non-uniform distribution of amino acid M in different PRF groups immediately before the frameshift	0.002	Supplementary Figure S27
16	Unique non-uniform distribution of amino acid N in different PRF groups immediately before the frameshift	0.027	Supplementary Figure S27
17	Unique non-uniform distribution of amino acid K in different PRF groups immediately after the frameshift	0.037	Supplementary Figure S30
18	Unique non-uniform distribution of amino acid L in different PRF groups immediately after the frameshift	0.019	Supplementary Figure S30
19	Unique non-uniform distribution of amino acid S in different PRF groups immediately after the frameshift	0.027	Supplementary Figure S30
20	Unique non-uniform distribution of amino acids A and L in different PRF groups immediately before and after the frameshift, respectively	0.016	Supplementary Figure S34
21	Absence of forward frameshifts (PRF values +1 and +2) in MS-validated chimeric peptides with the same amino acids immediately before and after a PRF site	0.0009766	Supplementary Figure S35B
22	Unique non-uniform distribution of different PRF groups in peptides that derive from buds (B)	0.036	Figure 7
23	Unique non-uniform distribution of different PRF groups in peptides that derive from seeds (Se)	0.04	Figure 7
24	Unique non-uniform distribution of different PRF groups in peptides that derive from roots under control conditions (RoC)	0.019	Figure 7
25	Overrepresentation of PRF subtype r→a in chimeric peptides with PRF type 1→2	0.034	Figure 8
26	Overrepresentation of PRF subtype a→r in chimeric peptides with PRF type 2→1	0.005	Figure 8
27	Overrepresentation of PRF subtype a→r in chimeric peptides from agreement category A0	0.000967	Supplementary Figure S48
28	Overrepresentation of PRF subtype r→a in chimeric peptides from agreement category AH	0.019	Supplementary Figure S48
29	Overrepresentation of rRNA transcripts in the dataset (25-fold)	0.032	Supplementary Figure S50A
30	Difference between observed and expected counts of chimeric peptide-producing transcripts grouped by RNA type	5.426e-06	Supplementary Figure S50A
31	Underrepresentation of chimeric peptides from ncRNA transcripts (two-fold)	0.037	Supplementary Figure S50B
32	Difference between observed and expected counts of chimeric peptides grouped by RNA type	0.028	Supplementary Figure S50B
33	Overrepresentation of chloroplast transcripts in the dataset (19-fold)	0.035	Supplementary Figure S51
34	Overrepresentation of mitochondrial transcripts in the dataset (12-fold)	0.035	Supplementary Figure S51
35	Difference between observed and expected counts of chimeric peptide-producing transcripts grouped by genomic location	5.422e-08	Supplementary Figure S51
36	Difference between observed and expected proportions of chimeric protein models grouped by chromosomal location	0	Supplementary Figure S55
37	Absence of significant correlation between the number of chimeric peptides and chimeric protein models grouped by chromosomal location	NA	Supplementary Figure S56

### Sheet: Legend
Supplementary Dataset S29
Summary on the most relevant statistically significant observations
Statistical tests used for the assesment of significance are described in corresponding figures.
For observation 29, the expected value 0.2 was rounded to zero because the Exact Binomial Test cannot be run with fractional numbers. This means the actual p-value is somewhat larger than shown in this table. In contrast, the chi-square test can deal with fractional numbers but cannot be applied to this situation because the expected count is below five. If we round 0.2 to one, the difference bec…
For observations 33 and 34, the expected values 0.4 and 0.6 were rounded to one for the same reasons. This means the actual p-values are smaller than shown in this table.
