## Supplementary material for "Discovery of diverse chimeric peptides in a eukaryotic proteome sets the stage for the experimental proof of the mosaic translation hypothesis": Supplementary Dataset S30 Summary on the most relevant statistically significant associations.xlsx

### Sheet: Table
	Association	P-value	Figure
1.1	Association between the RNA type and the PRF value (with tRNA included)	0.007	Figure 3
1.2	Association between the RNA type and the PRF value (with tRNA excluded)	7.024e-07	Figure 3
2	Association between the genomic location and the PRF value	0.003	Supplementary Figure S11
3	Association between the genomic location and the DNA strand	0.008	Supplementary Figure S13
4	Association between the PRF type and the PRF value	0.007	Figure 5
5.1	Differential occurrence of backward (-1 and -2) and forward (+1 and +2) PRF events depending on the location of PRF sites before or after a beta-sheet (when the categories “before” and “after” are considered alone)	0.036	Supplementary Figure S23B
5.2	Differential occurrence of backward (-1 and -2) and forward (+1 and +2) PRF events depending on the location of PRF sites before or after a beta-sheet (when the categories “before” and “after” are considered together with the categories "between" and "inside")	0.025	Supplementary Figure S24A
6.1	Association between the amino acid and the position relative to the PRF site in PRF category Plus 1	0.015	Supplementary Figure S26
6.2	Association between the amino acid and the position relative to the PRF site in PRF category Minus 2	0.002	Supplementary Figure S26
7	Association between the amino acid immediately before the frameshift and the PRF value	0.003	Supplementary Figure S27
8	Association between the amino acid immediately after the frameshift and the PRF value	0.041	Supplementary Figure S30
9	Association between the amino acid pair and the PRF value (with unique pairs excluded)	0.002	Supplementary Figure S34
10	Association between the MS sample and the PRF value	0.01	Figure 7
11	Association between the annotation agreement category and the PRF subtype (five selcted agreement categories and PRF subtypes r→a and a→r taken alone)	0.001	Supplementary Figure S48
12	Association between the chromosomal location and the transcript type (with or without tRNA)	0.0004998	Supplementary Figure S52
13	Association between the PRF subtype and the overlapping status (overlap with non-RE loci)	0.033	Supplementary Figure S62A
14	Association between the PRF subtype and the overlapping status (overlap with RE loci)	0.019	Supplementary Figure S62B

### Sheet: Legend
Supplementary Dataset S30
Summary on the most relevant statistically significant associations
Statistical tests used for the assesment of significance are described in corresponding figures.
